# Estimating temporally variable selection intensity from ancient DNA data with the flexibility of modelling linkage and epistasis

**DOI:** 10.1101/2022.08.02.502360

**Authors:** Zhangyi He, Xiaoyang Dai, Wenyang Lyu, Mark Beaumont, Feng Yu

## Abstract

Innovations in ancient DNA (aDNA) preparation and sequencing technologies have exponentially increased the quality and quantity of aDNA data extracted from ancient biological materials. The additional temporal component from the incoming aDNA data can provide improved power to address fundamental evolutionary questions like characterising selection processes that shape the phenotypes and genotypes of contemporary populations or species. However, utilising aDNA to study past selection processes still involves considerable hurdles like how to eliminate the confounding factor of genetic interactions in the inference of selection. To address this issue, we extend the approach of He et al. (2022) to infer temporally variable selection from the aDNA data in the form of genotype likelihoods with the flexibility of modelling linkage and epistasis in this work. Our posterior computation is carried out by a robust adaptive version of the particle marginal Metropolis-Hastings algorithm with a coerced acceptance rate. Our extension inherits the desirable features of He et al. (2022) such as modelling sample uncertainty resulting from the damage and fragmentation of aDNA molecules and reconstructing underlying gamete frequency trajectories of the population. We evaluate its performance through extensive simulations and show its utility with an application to the aDNA data from pigmentation loci in horses.
